# Natural tolerance to transposition is associated with double-strand break repair and germ-cell differentiation

**DOI:** 10.1101/2021.04.30.441852

**Authors:** Jyoti Lama, Satyam Srivastav, Sadia Tasnim, Donald Hubbard, Savana Hadjipanteli, Erin S. Kelleher

## Abstract

Transposable elements (TE) are mobile genetic parasites whose unregulated activity in the germline causes DNA damage and sterility. While the regulation of TE mobilization by hosts is studied extensively, little is known about mechanisms that could allow germline cells to persist in the face of genotoxic stress imposed by active transposition. Such tolerance mechanisms are predicted to be beneficial when new TEs invade and host repression has not yet evolved. Here we use hybrid dysgenesis—a sterility syndrome of *Drosophila* caused by transposition of invading DNA transposons—to uncover genetic variants that confer tolerance to transposition. Using a panel of highly recombinant inbred lines of *Drosophila melanogaster*, we identified two linked quantitative trait loci (QTL), that determine tolerance in young and old females, respectively. Through transcriptomic and phenotypic comparisons, we provide evidence that young tolerant females exhibit enhanced repair of double-stranded breaks, explaining their ability to withstand high germline transposition rates. We furthermore identify the germline differentiation factor *brat* as an independent tolerance factor, whose activity may promote germline maintenance in aging dysgenic females. Together, our work reveals the diversity of potential tolerance mechanisms across development, as well as tolerant variants that may be beneficial in the context of *P*-element transposition.
