## Supplementary material for "Natural tolerance to transposition is associated with double-strand break repair and germ-cell differentiation": Table S6

### Sheet: Tip60_Exp
Flybase Id	Gene Symbol	Chromosome arm	start	stop	baseMean	log2FoldChange	padj	Group
FBgn0000046	Act87E	3R	13425983	13428375	94.3067	-0.0572433	0.93609	Tip60 member
FBgn0000581	E(Pc)	2R	11452043	11465270	4611.02	-0.92671	6.74e-07	Tip60 member
FBgn0020306	dom	2R	21323430	21341847	9074.81	-0.669765	3.7e-05	Tip60 member
FBgn0025716	Bap55	2R	17429353	17430963	872.182	0.00736611	0.975986	Tip60 member
FBgn0026080	Tip60	X	4114800	4117487	711.779	0.364645	0.117133	Tip60 member
FBgn0026577	CG8677/RSF	2L	21221312	21232059	2783.01	-0.838625	4.85e-05	Tip60 interactor
FBgn0027378	MRG15	3R	15276440	15278109	583.762	-0.116647	0.382497	Tip60 member
FBgn0030945	Ing3	X	18650718	18653091	342.784	0.178762	0.294786	Tip60 member
FBgn0031873	Gas41	2L	6949310	6950207	270.616	0.473558	0.510928	Tip60 member
FBgn0032321	YL-1	2L	10970443	10972093	614.917	0.0697187	0.723929	Tip60 member
FBgn0033341	MrgBP	2R	8900566	8901375	409.128	0.155423	0.363814	Tip60 member
FBgn0034537	DMAP1	2R	20644036	20645865	880.847	-0.22177	0.0219736	Tip60 member
FBgn0035624	Eaf6	3L	5607162	5608300	576.747	0.112731	0.636498	Tip60 member
FBgn0039654	Brd8	3R	29223485	29226276	488.506	-0.10622	0.608163	Tip60 member
FBgn0040075	rept	3L	19255340	19257111	720.356	0.0382354	0.813198	Tip60 member
FBgn0040078	pont	3R	10262123	10263899	999.726	-0.0651078	0.632016	Tip60 member
FBgn0053554	Nipped-A	2R	5177965	5251022	3514.84	-0.338168	0.16378	Tip60 member
FBgn0267398	Yeti	2R	1343403	1345119	2600.39	0.596761	4.16e-07	Tip60 member
Supplemental Table S6: List of differential expressed of Tip60 members and one of its interactors. The positive log2 fold-change value indicate that the gene is upregulated in the sensitive while negative log2 fold-change indicate thoes that are upregulated in the tolerant genotypes. The genomic co-ordinates for each gene is provided in dm6.
