## Supplementary material for "Natural tolerance to transposition is associated with double-strand break repair and germ-cell differentiation": Table S7

### Sheet: GO gene list_Tolerant
Flybase ID	Gene Symbol
FBgn0000017	Abl
FBgn0000212	brm
FBgn0000228	Bsg25D
FBgn0000286	Cf2
FBgn0000355	Cp15
FBgn0000356	Cp16
FBgn0000357	Cp18
FBgn0000358	Cp19
FBgn0000359	Cp36
FBgn0000360	Cp38
FBgn0000414	Dab
FBgn0000427	44166
FBgn0000464	Lar
FBgn0000541	E(bx)
FBgn0000542	ec
FBgn0000567	Eip74EF
FBgn0000581	E(Pc)
FBgn0000644	Fcp3C
FBgn0001078	ftz-f1
FBgn0001090	bnb
FBgn0001180	hb
FBgn0001965	Sos
FBgn0002431	hyd
FBgn0002643	mam
FBgn0002709	mei-218
FBgn0002873	mud
FBgn0002926	ndl
FBgn0003048	pcx
FBgn0003175	px
FBgn0003396	shn
FBgn0003415	skd
FBgn0003475	spir
FBgn0003507	srp
FBgn0003520	stau
FBgn0003862	trx
FBgn0003870	ttk
FBgn0003891	tud
FBgn0003979	Vm26Aa
FBgn0003980	Vm26Ab
FBgn0003983	Vm34Ca
FBgn0004045	Yp1
FBgn0004049	yrt
FBgn0004167	kst
FBgn0004373	fwd
FBgn0004449	Ten-m
FBgn0004606	zfh1
FBgn0004647	N
FBgn0004655	wapl
FBgn0004656	fs(1)h
FBgn0004795	retn
FBgn0004860	ph-d
FBgn0004861	ph-p
FBgn0004864	hop
FBgn0004875	enc
FBgn0005386	ash1
FBgn0005624	Psc
FBgn0010051	Itp-r83A
FBgn0010300	brat
FBgn0010768	sqz
FBgn0010905	Spn
FBgn0011739	wts
FBgn0011817	nmo
FBgn0013733	shot
FBgn0013756	Mtor
FBgn0013810	Dhc36C
FBgn0014076	Vm32E
FBgn0014133	bif
FBgn0014342	mia
FBgn0014464	Cp7Fa
FBgn0014465	Cp7Fb
FBgn0014466	Cp7Fc
FBgn0015589	Apc
FBgn0015600	toc
FBgn0016070	smg
FBgn0016078	wun
FBgn0016641	PTP-ER
FBgn0016754	sba
FBgn0016977	spen
FBgn0020306	dom
FBgn0021760	chb
FBgn0021764	sdk
FBgn0022709	Adk1
FBgn0022710	Ac13E
FBgn0022764	Sin3A
FBgn0022768	Pp2C1
FBgn0023172	RhoGEF2
FBgn0023215	Mnt
FBgn0023518	trr
FBgn0023531	CG32809
FBgn0024179	wit
FBgn0024277	trio
FBgn0025388	CG12179
FBgn0025390	Mur2B
FBgn0025455	CycT
FBgn0025639	Hmt4-20
FBgn0025864	Crag
FBgn0026179	siz
FBgn0026375	RhoGAPp190
FBgn0026427	Su(var)2-HP2
FBgn0026441	ear
FBgn0026575	hang
FBgn0026577	CG8677
FBgn0026597	Axn
FBgn0027494	RpS10a
FBgn0027570	Nep2
FBgn0028538	Sec71
FBgn0028743	Dhit
FBgn0028991	seq
FBgn0029006	Smurf
FBgn0029114	Tollo
FBgn0029568	CG11381
FBgn0029688	lva
FBgn0029696	CG15571
FBgn0029697	CG15570
FBgn0029723	Proc-R
FBgn0029893	CG14442
FBgn0029896	CG3168
FBgn0029899	CG14438
FBgn0029976	snz
FBgn0030073	CG10962
FBgn0030243	CG2186
FBgn0030266	CG11122
FBgn0030466	CG15744
FBgn0030486	Set2
FBgn0030666	CG12708
FBgn0030668	CG8128
FBgn0030812	wcy
FBgn0030882	Gss1
FBgn0031016	kek5
FBgn0031023	CG14200
FBgn0031107	HERC2
FBgn0031118	RhoGAP19D
FBgn0031377	CG15356
FBgn0031449	CG31689
FBgn0031698	Ncoa6
FBgn0031759	lid
FBgn0031990	PAPLA1
FBgn0032082	CG18088
FBgn0032126	CG13113
FBgn0032127	CG13114
FBgn0032249	TBC1D16
FBgn0032303	CG6508
FBgn0032363	Dlg5
FBgn0032475	Sfmbt
FBgn0032691	Atac2
FBgn0032705	Grip71
FBgn0032717	CG10600
FBgn0032748	CG10492
FBgn0032775	CG17544
FBgn0032788	CG13084
FBgn0032789	CG13083
FBgn0032796	CG10188
FBgn0032817	CG10631
FBgn0033246	ACC
FBgn0033252	CG12769
FBgn0033313	Cirl
FBgn0033354	FANCI
FBgn0033458	CG18446
FBgn0033460	Sec24AB
FBgn0033527	CG11777
FBgn0033636	tou
FBgn0033661	CG13185
FBgn0033836	CG18278
FBgn0033845	mars
FBgn0034060	CG8370
FBgn0034071	CG8405
FBgn0034240	MESR4
FBgn0034253	CG10936
FBgn0034300	CG5098
FBgn0034570	CG10543
FBgn0034598	CG4266
FBgn0034903	sona
FBgn0034976	CG4049
FBgn0035106	rno
FBgn0035137	CG1233
FBgn0035142	Hipk
FBgn0035229	pns
FBgn0035312	CG15820
FBgn0035328	yellow-g2
FBgn0035420	hob
FBgn0035424	Larp4B
FBgn0035617	l(3)psg2
FBgn0036004	Jarid2
FBgn0036032	CG16711
FBgn0036144	GlcAT-P
FBgn0036374	Spt20
FBgn0036382	CG13737
FBgn0036398	upSET
FBgn0036483	CG12316
FBgn0036684	CG3764
FBgn0036715	Cad74A
FBgn0036746	Crtc
FBgn0036814	CG14073
FBgn0036958	CG17233
FBgn0037098	Wnk
FBgn0037344	CG2926
FBgn0037405	CG1077
FBgn0037742	Rpt3R
FBgn0037757	CG8516
FBgn0037760	FBXO11
FBgn0037897	CG5270
FBgn0037918	CG6791
FBgn0037944	CG6923
FBgn0037963	Cad87A
FBgn0038011	CG4066
FBgn0038012	CG10013
FBgn0038098	CG7381
FBgn0038344	obe
FBgn0038469	CG4009
FBgn0038611	CG14309
FBgn0038816	Lrrk
FBgn0038853	RhoGAP93B
FBgn0038872	Nelf-A
FBgn0039016	Dcr-1
FBgn0039026	CG7029
FBgn0039098	GILT3
FBgn0039169	Spps
FBgn0039186	CG5746
FBgn0039214	puf
FBgn0039302	Nup358
FBgn0039419	CG12290
FBgn0039528	dsd
FBgn0039560	BOD1
FBgn0039590	CG10011
FBgn0039594	snu
FBgn0039633	CG11873
FBgn0039730	CG7903
FBgn0039863	CG1815
FBgn0040382	CG5273
FBgn0040465	Dlip3
FBgn0041087	wun2
FBgn0041111	lilli
FBgn0041188	Atx2
FBgn0041252	Femcoat
FBgn0041709	yellow-g
FBgn0043854	slam
FBgn0043884	mask
FBgn0044452	Atg2
FBgn0045035	tefu
FBgn0046776	CR14033
FBgn0051015	PH4alphaPV
FBgn0051151	wge
FBgn0051158	Efa6
FBgn0051224	CG31224
FBgn0051612	CG31612
FBgn0051678	CG31678
FBgn0051926	CG31926
FBgn0051928	CG31928
FBgn0052113	Vps13D
FBgn0052133	Ptip
FBgn0052365	CG32365
FBgn0052495	Gss2
FBgn0052529	Hers
FBgn0052581	CG32581
FBgn0052602	Muc12Ea
FBgn0052641	CG32641
FBgn0052642	CG32642
FBgn0052644	Mur11Da
FBgn0052654	Sec16
FBgn0052767	CG32767
FBgn0052774	Muc4B
FBgn0053087	LRP1
FBgn0053144	CG33144
FBgn0053558	mim
FBgn0061200	Nup153
FBgn0082831	pps
FBgn0085362	Vml
FBgn0085430	CG34401
FBgn0085436	Not1
FBgn0086265	psd
FBgn0086655	jing
FBgn0086690	Plp
FBgn0087008	e(y)3
FBgn0243516	Vrp1
FBgn0250754	CG42232
FBgn0250786	Chd1
FBgn0259212	cno
FBgn0259227	CG42327
FBgn0259234	Camta
FBgn0259789	zld
FBgn0259984	kuz
FBgn0260003	Dys
FBgn0260006	drd
FBgn0260233	CG42507
FBgn0260634	eIF4G2
FBgn0260767	CG42565
FBgn0260789	mxc
FBgn0260938	tay
FBgn0260970	Ubr3
FBgn0261360	CG42637
FBgn0261385	scra
FBgn0261397	didum
FBgn0261444	CG3638
FBgn0261547	Exn
FBgn0261549	rdgA
FBgn0261570	CG42684
FBgn0261574	kug
FBgn0261617	nej
FBgn0261671	tweek
FBgn0261698	SLO2
FBgn0261793	Trf2
FBgn0261794	kcc
FBgn0261823	Asx
FBgn0261862	whd
FBgn0261885	osa
FBgn0261934	dikar
FBgn0261954	east
FBgn0262167	ana1
FBgn0262579	Ect4
FBgn0262582	cic
FBgn0262614	pyd
FBgn0262730	dtn
FBgn0262740	Evi5
FBgn0263038	CG43333
FBgn0263077	CG43340
FBgn0263102	psq
FBgn0263110	CG43367
FBgn0263706	CG43658
FBgn0263995	cpo
FBgn0264305	CG43783
FBgn0264324	spg
FBgn0264326	DNApol-epsilon255
FBgn0264449	CG43867
FBgn0264495	gpp
FBgn0264696	CG43965
FBgn0264953	Piezo
FBgn0265045	Strn-Mlck
FBgn0265102	Oseg1
FBgn0265194	Trpm
FBgn0265523	Smr
FBgn0265778	PDZ-GEF
FBgn0266083	ocm
FBgn0266084	Fhos
FBgn0266098	rg
FBgn0266369	Mtp
FBgn0266411	sima
FBgn0266418	wake
FBgn0266557	kis
FBgn0267002	unc-104
FBgn0267351	Topors
FBgn0267390	dop
FBgn0267792	rgr
FBgn0267967	corolla
FBgn0283427	FASN1
FBgn0283531	Duox
FBgn0283657	Tlk
FBgn0283680	IP3K2
FBgn0285917	sbb
Supplemental fig S7 : List of genes differentially upregulated in tolerant genotypes used in GO analysis. The genes were selected based on the criteria: base mean >= 100, Fold change >= 1.5, Adjusted P-value <= 0.05

### Sheet: GO gene list_Sensitive
Flybase ID	Gene symbol
FBgn0027087	HisRS
FBgn0000565	Eip71CD
FBgn0001223	Hsp22
FBgn0001225	Hsp26
FBgn0001970	Pgant35A
FBgn0001977	CIAPIN1
FBgn0002031	l(2)37Cc
FBgn0002521	pho
FBgn0002590	RpS5a
FBgn0002626	RpL32
FBgn0002789	Mp20
FBgn0003087	pim
FBgn0003256	rl
FBgn0003274	RpLP2
FBgn0003942	RpS27A
FBgn0004403	RpS14a
FBgn0005593	RpL7
FBgn0005771	noc
FBgn0010078	RpL23
FBgn0010097	gammaTub37C
FBgn0010198	RpS15Aa
FBgn0010247	Parp
FBgn0010408	RpS9
FBgn0010894	sinu
FBgn0011586	e(r)
FBgn0011768	Fdh
FBgn0013325	RpL11
FBgn0013672	mt:ATPase6
FBgn0013675	mt:CoII
FBgn0013678	mt:Cyt-b
FBgn0013681	mt:ND3
FBgn0013685	mt:ND6
FBgn0013749	Arf102F
FBgn0014391	sun
FBgn0015268	Nap1
FBgn0015299	Ssb-c31a
FBgn0015399	kek1
FBgn0016054	phr6-4
FBgn0016123	Alp4
FBgn0016726	RpL29
FBgn0017579	RpL14
FBgn0019932	SamDC
FBgn0022224	ubl
FBgn0022359	Sodh-2
FBgn0022361	Pur-alpha
FBgn0024196	robl
FBgn0024733	RpL10
FBgn0025693	ZnT41F
FBgn0026088	CG14818
FBgn0026199	myo
FBgn0026602	Ady43A
FBgn0027082	ProRS-m
FBgn0027259	Kmn1
FBgn0027507	CG1344
FBgn0028664	VhaM9.7-c
FBgn0028683	spt4
FBgn0028697	RpL15
FBgn0028894	GMF
FBgn0029860	CG15891
FBgn0030048	CG12112
FBgn0030066	Uros1
FBgn0030136	RpS28b
FBgn0030294	Pa1
FBgn0030480	Tim9a
FBgn0030484	GstT4
FBgn0030711	Rrp47
FBgn0030733	UQCR-14
FBgn0030792	CG4789
FBgn0030801	Rcp
FBgn0031037	CG14207
FBgn0031228	ND-15
FBgn0031263	Tspo
FBgn0031677	CG14036
FBgn0031830	COX5B
FBgn0032205	CG4957
FBgn0032231	CG5056
FBgn0032422	atilla
FBgn0032642	CG5110
FBgn0032694	MESR3
FBgn0032699	CG10383
FBgn0032731	Swip-1
FBgn0032732	CG15168
FBgn0032799	CG10166
FBgn0032820	fbp
FBgn0032897	CG9336
FBgn0033000	CG14464
FBgn0033010	Atf6
FBgn0033101	CG9436
FBgn0033357	Tom7
FBgn0033372	CG13742
FBgn0033413	prel
FBgn0033467	Pdrg1
FBgn0033564	Pex6
FBgn0033571	Rpb5
FBgn0033683	CG18343
FBgn0033871	CG13339
FBgn0033926	Arc1
FBgn0034138	RpS15
FBgn0034335	GstE1
FBgn0034442	CG11257
FBgn0034534	maf-S
FBgn0034793	asrij
FBgn0035159	CG13896
FBgn0035423	eIF1
FBgn0035541	CG15019
FBgn0035603	Pfdn4
FBgn0035675	CG6610
FBgn0035725	Mis12
FBgn0035955	CG5194
FBgn0036117	CG6321
FBgn0036121	CG6310
FBgn0036331	CG14117
FBgn0036342	CG11279
FBgn0036536	CG12713
FBgn0036690	Ilp8
FBgn0036696	CG14057
FBgn0036745	CG7484
FBgn0036887	CG9231
FBgn0037844	CG4570
FBgn0038294	Mf
FBgn0038387	blp
FBgn0038446	CG14903
FBgn0039300	RpS27
FBgn0039713	RpS8
FBgn0039857	RpL6
FBgn0039924	PIP4K
FBgn0039927	CG11155
FBgn0039958	CG12567
FBgn0039969	Fis1
FBgn0039970	CG17508
FBgn0039977	CG17454
FBgn0040007	RpL38
FBgn0040010	CG17493
FBgn0040020	MED21
FBgn0040077	primo-1
FBgn0040373	CG3038
FBgn0040513	kappaB-Ras
FBgn0040534	Sf3b5
FBgn0040602	CG14545
FBgn0040773	COX7C
FBgn0040907	mRpL33
FBgn0040928	CR15345
FBgn0041004	CG17715
FBgn0042175	CG18858
FBgn0043841	vir-1
FBgn0044511	mRpS21
FBgn0046692	Stlk
FBgn0046706	Haspin
FBgn0047199	CG31517
FBgn0050005	GstT2
FBgn0050010	CG30010
FBgn0050109	CG30109
FBgn0050343	CG30343
FBgn0050438	CG30438
FBgn0051450	mRpS18A
FBgn0051715	CG31715
FBgn0052230	ND-MLRQ
FBgn0052243	CG32243
FBgn0052350	Vps11
FBgn0052373	CG32373
FBgn0052412	QC
FBgn0052640	CG32640
FBgn0052856	CG32856
FBgn0053169	CG33169
FBgn0053198	pen-2
FBgn0053217	CG33217
FBgn0058002	ND-AGGG
FBgn0058006	CG40006
FBgn0058178	CG40178
FBgn0058263	MFS17
FBgn0058439	CG40439
FBgn0063670	CG40228
FBgn0066084	RpL41
FBgn0069923	CG41128
FBgn0083952	CG34116
FBgn0083968	CG34132
FBgn0085203	CG34174
FBgn0085229	CG34200
FBgn0086378	Alg-2
FBgn0086446	DCTN6-p27
FBgn0086447	l(2)37Cg
FBgn0086710	RpL30
FBgn0259482	Mob3
FBgn0259878	Fs
FBgn0259916	CG42445
FBgn0260008	UQCR-11
FBgn0260401	MED9
FBgn0260741	CG3281
FBgn0260756	CG42554
FBgn0260799	p120ctn
FBgn0260997	CG42598
FBgn0261373	CG33228
FBgn0261437	CSN8
FBgn0261599	RpS29
FBgn0262031	CR42842
FBgn0262116	RNASEK
FBgn0262952	mt:ND4
FBgn0262954	Rpb12
FBgn0263260	sel
FBgn0264747	CG44005
FBgn0265177	CG44242
FBgn0266724	Trs20
FBgn0267398	Yeti
FBgn0267515	28SrRNA-Psi:CR45855
FBgn0267861	Maf1
FBgn0283450	Glo1
FBgn0284248	Cyt-c-p
FBgn0285948	RpL27A
FBgn0285952	eEF5
FBgn0051614	His-psi
FBgn0051615	His-psi
FBgn0051616	His-psi
FBgn0051754	His-psi
FBgn0053802	His-psi
FBgn0053805	His-psi
FBgn0053811	His-psi
FBgn0053867	His-psi
FBgn0051617	His1
FBgn0053801	His1
FBgn0053804	His1
FBgn0053807	His1
FBgn0053810	His1
FBgn0053813	His1
FBgn0053816	His1
FBgn0053819	His1
FBgn0053822	His1
FBgn0053825	His1
FBgn0053828	His1
FBgn0053831	His1
FBgn0053834	His1
FBgn0053837	His1
FBgn0053840	His1
FBgn0053843	His1
FBgn0053846	His1
FBgn0053849	His1
FBgn0053852	His1
FBgn0053855	His1
FBgn0053858	His1
FBgn0053861	His1
FBgn0053864	His1
FBgn0051618	His2A
FBgn0053808	His2A
FBgn0053814	His2A
FBgn0053817	His2A
FBgn0053820	His2A
FBgn0053823	His2A
FBgn0053826	His2A
FBgn0053829	His2A
FBgn0053832	His2A
FBgn0053835	His2A
FBgn0053838	His2A
FBgn0053841	His2A
FBgn0053844	His2A
FBgn0053847	His2A
FBgn0053850	His2A
FBgn0053853	His2A
FBgn0053856	His2A
FBgn0053859	His2A
FBgn0053862	His2A
FBgn0053865	His2A
FBgn0053868	His2B
FBgn0053870	His2B
FBgn0053872	His2B
FBgn0053874	His2B
FBgn0053876	His2B
FBgn0053878	His2B
FBgn0053880	His2B
FBgn0053882	His2B
FBgn0053884	His2B
FBgn0053886	His2B
FBgn0053888	His2B
FBgn0053890	His2B
FBgn0053892	His2B
FBgn0053894	His2B
FBgn0053896	His2B
FBgn0053898	His2B
FBgn0053900	His2B
FBgn0053902	His2B
FBgn0053904	His2B
FBgn0053906	His2B
FBgn0053908	His2B
FBgn0053910	His2B
FBgn0061209	His2B
FBgn0051613	His3
FBgn0053803	His3
FBgn0053806	His3
FBgn0053809	His3
FBgn0053812	His3
FBgn0053815	His3
FBgn0053818	His3
FBgn0053821	His3
FBgn0053824	His3
FBgn0053827	His3
FBgn0053830	His3
FBgn0053833	His3
FBgn0053836	His3
FBgn0053839	His3
FBgn0053842	His3
FBgn0053845	His3
FBgn0053848	His3
FBgn0053851	His3
FBgn0053854	His3
FBgn0053857	His3
FBgn0053860	His3
FBgn0053863	His3
FBgn0053866	His3
FBgn0051611	His4
FBgn0053869	His4
FBgn0053871	His4
FBgn0053873	His4
FBgn0053875	His4
FBgn0053877	His4
FBgn0053879	His4
FBgn0053881	His4
FBgn0053883	His4
FBgn0053885	His4
FBgn0053887	His4
FBgn0053889	His4
FBgn0053891	His4
FBgn0053893	His4
FBgn0053895	His4
FBgn0053897	His4
FBgn0053899	His4
FBgn0053901	His4
FBgn0053903	His4
FBgn0053905	His4
FBgn0053907	His4
FBgn0053909	His4
Supplemental fig S7 : List of genes differentially upregulated in sensitive genotypes used in GO analysis. The genes were selected based on the criteria: base mean >= 100, Fold change >= 1.5, Adjusted P-value <= 0.05". All paralogs of histone genes are included in the list.

### Sheet: GOterms
Category	Term	Gene List Total	Gene Count	Genes (Flybase ID)	Fold Enrichment	Bonferroni	Genotype
GOTERM_BP_DIRECT	cytoplasmic translation	268	23	FBGN0017579, FBGN0039300, FBGN0010078, FBGN0010198, FBGN0086710, FBGN0024733, FBGN0002626, FBGN0040007, FBGN0261599, FBGN0004403, FBGN0003942, FBGN0010408, FBGN0030136, FBGN0028697, FBGN0003274, FBGN0005593, FBGN0002590, FBGN0039857, FBGN0039713, FBGN0034138, FBGN0066084, FBGN0013325, FBGN0016726	9.43687	6.07847e-13	Sensitive
GOTERM_BP_DIRECT	chromatin silencing	268	38	FBGN0053853, FBGN0053831, FBGN0053852, FBGN0053810, FBGN0053832, FBGN0053850, FBGN0053817, FBGN0051617, FBGN0053816, FBGN0053838, FBGN0051618, FBGN0053819, FBGN0053813, FBGN0053835, FBGN0053856, FBGN0053859, FBGN0053837, FBGN0053814, FBGN0053864, FBGN0053820, FBGN0002521, FBGN0053841, FBGN0053822, FBGN0053844, FBGN0053843, FBGN0053865, FBGN0053862, FBGN0053840, FBGN0053828, FBGN0053849, FBGN00538…	11.4642	1.76215e-26	Sensitive
GOTERM_BP_DIRECT	chromatin organization	268	20	FBGN0053853, FBGN0053820, FBGN0053841, FBGN0053844, FBGN0053865, FBGN0053832, FBGN0053862, FBGN0053850, FBGN0053817, FBGN0053838, FBGN0053808, FBGN0051618, FBGN0053829, FBGN0053835, FBGN0053856, FBGN0053823, FBGN0053826, FBGN0053859, FBGN0053814, FBGN0053847	13.4524	4.05231e-14	Sensitive
GOTERM_BP_DIRECT	larval somatic muscle development	268	17	FBGN0053820, FBGN0053841, FBGN0053844, FBGN0053865, FBGN0053832, FBGN0053862, FBGN0053850, FBGN0053817, FBGN0053838, FBGN0053808, FBGN0051618, FBGN0053829, FBGN0053835, FBGN0053823, FBGN0053826, FBGN0053814, FBGN0053847	13.6766	1.14275e-11	Sensitive
GOTERM_BP_DIRECT	female meiosis chromosome segregation	268	22	FBGN0053909, FBGN0053891, FBGN0053897, FBGN0053875, FBGN0053885, FBGN0053877, FBGN0053899, FBGN0053887, FBGN0051611, FBGN0053893, FBGN0053871, FBGN0053881, FBGN0053873, FBGN0053895, FBGN0053883, FBGN0053905, FBGN0053907, FBGN0053901, FBGN0053879, FBGN0053889, FBGN0053903, FBGN0053869	15.0443	6.7349e-17	Sensitive
GOTERM_BP_DIRECT	chromosome organization	268	25	FBGN0053831, FBGN0053852, FBGN0053855, FBGN0053810, FBGN0010247, FBGN0051617, FBGN0053816, FBGN0053819, FBGN0053813, FBGN0053834, FBGN0053837, FBGN0053858, FBGN0053864, FBGN0053822, FBGN0267398, FBGN0053843, FBGN0053840, FBGN0053861, FBGN0053828, FBGN0053849, FBGN0053807, FBGN0053846, FBGN0053801, FBGN0053804, FBGN0053825	16.5443	9.40917e-21	Sensitive
GOTERM_BP_DIRECT	centrosome duplication	268	46	FBGN0017579, FBGN0053909, FBGN0086710, FBGN0053891, FBGN0053875, FBGN0053897, FBGN0053877, FBGN0053899, FBGN0053832, FBGN0051611, FBGN0053871, FBGN0053893, FBGN0053895, FBGN0053873, FBGN0053850, FBGN0003087, FBGN0053817, FBGN0053838, FBGN0051618, FBGN0053835, FBGN0053879, FBGN0053814, FBGN0024733, FBGN0053820, FBGN0053841, FBGN0053885, FBGN0053844, FBGN0053865, FBGN0053887, FBGN0053881, FBGN00538…	17.4757	2.60564e-42	Sensitive
GOTERM_BP_DIRECT	DNA-templated transcription, initiation	268	22	FBGN0053909, FBGN0053891, FBGN0053897, FBGN0053875, FBGN0053885, FBGN0053877, FBGN0053899, FBGN0053887, FBGN0051611, FBGN0053893, FBGN0053871, FBGN0053881, FBGN0053873, FBGN0053895, FBGN0053883, FBGN0053905, FBGN0053907, FBGN0053901, FBGN0053879, FBGN0053889, FBGN0053903, FBGN0053869	25.7902	3.45374e-23	Sensitive
GOTERM_BP_DIRECT	nucleosome assembly	268	109	FBGN0053831, FBGN0053830, FBGN0053833, FBGN0053832, FBGN0053839, FBGN0053838, FBGN0053835, FBGN0053834, FBGN0053837, FBGN0053836, FBGN0015268, FBGN0061209, FBGN0053820, FBGN0053822, FBGN0053821, FBGN0053828, FBGN0053827, FBGN0053829, FBGN0053824, FBGN0053823, FBGN0053826, FBGN0053825, FBGN0053852, FBGN0053855, FBGN0053854, FBGN0053851, FBGN0053850, FBGN0053857, FBGN0053858, FBGN0053842, FBGN00538…	34.9395	2.25407e-160	Sensitive
GOTERM_BP_DIRECT	chromatin assembly or disassembly	268	45	FBGN0053909, FBGN0053908, FBGN0053891, FBGN0053890, FBGN0053875, FBGN0053897, FBGN0053896, FBGN0053874, FBGN0053877, FBGN0053899, FBGN0053910, FBGN0053876, FBGN0053898, FBGN0051611, FBGN0053871, FBGN0053893, FBGN0053870, FBGN0053892, FBGN0053895, FBGN0053873, FBGN0053872, FBGN0053894, FBGN0053879, FBGN0053878, FBGN0053880, FBGN0061209, FBGN0053886, FBGN0053885, FBGN0053888, FBGN0053887, FBGN00538…	35.5066	5.33397e-62	Sensitive
GOTERM_BP_DIRECT	negative regulation of histone modification	268	17	FBGN0053864, FBGN0053831, FBGN0053852, FBGN0053822, FBGN0053843, FBGN0053810, FBGN0053840, FBGN0053828, FBGN0051617, FBGN0053849, FBGN0053816, FBGN0053819, FBGN0053846, FBGN0053813, FBGN0053804, FBGN0053837, FBGN0053825	41.0299	5.6596e-23	Sensitive
GOTERM_BP_DIRECT	transcription, DNA-templated	291	32	FBGN0038872, FBGN0020306, FBGN0261823, FBGN0023518, FBGN0086655, FBGN0087008, FBGN0000212, FBGN0025639, FBGN0261885, FBGN0003862, FBGN0266411, FBGN0025455, FBGN0005386, FBGN0082831, FBGN0001180, FBGN0032475, FBGN0010768, FBGN0013756, FBGN0061200, FBGN0041111, FBGN0004647, FBGN0004864, FBGN0001078, FBGN0000541, FBGN0031759, FBGN0262582, FBGN0030486, FBGN0003870, FBGN0000581, FBGN0267351, FBGN02507…	3.21591	1.68314e-05	Tolerant
GOTERM_BP_DIRECT	oogenesis	291	28	FBGN0020306, FBGN0036398, FBGN0087008, FBGN0000359, FBGN0261385, FBGN0000212, FBGN0004875, FBGN0266411, FBGN0003520, FBGN0004795, FBGN0005386, FBGN0032475, FBGN0010300, FBGN0010768, FBGN0259984, FBGN0265778, FBGN0261574, FBGN0261397, FBGN0003979, FBGN0260006, FBGN0004647, FBGN0000567, FBGN0004864, FBGN0026597, FBGN0003475, FBGN0000464, FBGN0021760, FBGN0250786	3.35884	6.76056e-05	Tolerant
GOTERM_BP_DIRECT	imaginal disc-derived wing morphogenesis	291	22	FBGN0015600, FBGN0086655, FBGN0014133, FBGN0265778, FBGN0266557, FBGN0263102, FBGN0004647, FBGN0002643, FBGN0261885, FBGN0265523, FBGN0004656, FBGN0026179, FBGN0011817, FBGN0026597, FBGN0004864, FBGN0263077, FBGN0003396, FBGN0261570, FBGN0003870, FBGN0250786, FBGN0052529, FBGN0266084	3.83093	0.000280664	Tolerant
GOTERM_BP_DIRECT	axon guidance	291	21	FBGN0015589, FBGN0037098, FBGN0038853, FBGN0086655, FBGN0014133, FBGN0266557, FBGN0004647, FBGN0000017, FBGN0005624, FBGN0003862, FBGN0002873, FBGN0267002, FBGN0000464, FBGN0004795, FBGN0028991, FBGN0024277, FBGN0261360, FBGN0021760, FBGN0010300, FBGN0259984, FBGN0016977	4.28933	8.86464e-05	Tolerant
GOTERM_BP_DIRECT	imaginal disc-derived leg morphogenesis	291	11	FBGN0004864, FBGN0031118, FBGN0001078, FBGN0261547, FBGN0024277, FBGN0087008, FBGN0263706, FBGN0001965, FBGN0000212, FBGN0261885, FBGN0035617	6.92761	0.00338673	Tolerant
GOTERM_BP_DIRECT	chorion-containing eggshell formation	291	11	FBGN0014465, FBGN0052642, FBGN0014464, FBGN0003475, FBGN0052644, FBGN0038011, FBGN0014466, FBGN0003980, FBGN0037405, FBGN0000427, FBGN0052602	9.66643	0.000128231	Tolerant
GOTERM_BP_DIRECT	covalent chromatin modification	291	8	FBGN0000541, FBGN0086655, FBGN0061200, FBGN0267351, FBGN0250786, FBGN0032475, FBGN0261885, FBGN0013756	10.424	0.00807518	Tolerant
GOTERM_BP_DIRECT	eggshell chorion assembly	291	8	FBGN0052774, FBGN0029696, FBGN0002926, FBGN0041252, FBGN0000359, FBGN0051926, FBGN0000427, FBGN0032126	15.9103	0.000328333	Tolerant
Supplemental fig S7 : GO term enrichment for biological process in tolerant and sensitive genotypes.
