## Supplementary material for "Natural tolerance to transposition is associated with double-strand break repair and germ-cell differentiation": Table S9

### Sheet: QTLcluster1
QTL Cluster1 - 23222004..23246024
Name	From	To	TE	TE_From	TE_To	Class	Dir	Sim
/tmp/censor.27980.tmp/data.ori	1	485	Gypsy4	4913	5400	LTR/Gypsy	d	0.9774
/tmp/censor.27980.tmp/data.ori	489	1127	Gypsy4	5650	6288	LTR/Gypsy	d	0.989
/tmp/censor.27980.tmp/data.ori	1128	1412	Gypsy4	1	287	LTR/Gypsy	d	0.9652
/tmp/censor.27980.tmp/data.ori	1413	2030	1360	162	853	DNA/P	c	0.9548
/tmp/censor.27980.tmp/data.ori	2031	3176	MAX	976	2022	LTR/BEL	d	0.9224
/tmp/censor.27980.tmp/data.ori	3177	8611	MAX	2468	7914	LTR/BEL	d	0.9688
/tmp/censor.27980.tmp/data.ori	8615	8890	MAX	1	320	LTR/BEL	d	0.844
/tmp/censor.27980.tmp/data.ori	8891	9914	Gypsy12	845	1928	LTR/Gypsy	c	0.7517
/tmp/censor.27980.tmp/data.ori	9966	10618	Gypsy-others	387	1110	LTR/Gypsy	d	0.9085
/tmp/censor.27980.tmp/data.ori	10619	10824	Gypsy-others	4214	4420	LTR/Gypsy	d	0.8889
/tmp/censor.27980.tmp/data.ori	10825	10893	INVADER4	1	70	LTR/Gypsy	d	0.8857
/tmp/censor.27980.tmp/data.ori	10897	11874	1360	30	1153	DNA/P	d	0.9381
/tmp/censor.27980.tmp/data.ori	12068	17244	RT1B	1	5183	NonLTR/R1	c	0.9954
/tmp/censor.27980.tmp/data.ori	17247	17453	Jockey-others	3	209	NonLTR/Jockey	c	0.7212
/tmp/censor.27980.tmp/data.ori	17698	17766	ZAM	1	69	LTR/Gypsy	d	0.8551
/tmp/censor.27980.tmp/data.ori	17767	17817	Gypsy-others	81	131	LTR/Gypsy	d	0.8431
/tmp/censor.27980.tmp/data.ori	17819	17898	Gypsy-others	552	630	LTR/Gypsy	d	0.8125
/tmp/censor.27980.tmp/data.ori	18570	18707	Gypsy-others	2686	2823	LTR/Gypsy	d	0.7194
/tmp/censor.27980.tmp/data.ori	18753	19912	Gypsy-others	1357	2630	LTR/Gypsy	d	0.671
/tmp/censor.27980.tmp/data.ori	19953	20890	Gypsy-others	153	1110	LTR/Gypsy	d	0.9057
/tmp/censor.27980.tmp/data.ori	20891	21096	Gypsy-others	4214	4420	LTR/Gypsy	d	0.8986
/tmp/censor.27980.tmp/data.ori	21097	21165	INVADER4	1	70	LTR/Gypsy	d	0.8857
/tmp/censor.27980.tmp/data.ori	21169	21698	1360	30	625	DNA/P	d	0.9333
/tmp/censor.27980.tmp/data.ori	21699	22237	QUASIMODO2-others	1	497	LTR/Gypsy	c	0.976
/tmp/censor.27980.tmp/data.ori	22270	22377	CR1	4261	4368	NonLTR/CR1	c	0.9259
/tmp/censor.27980.tmp/data.ori	22378	22665	Copia-2	1	288	LTR/Copia	d	0.9688
/tmp/censor.27980.tmp/data.ori	22666	23904	CR2	3082	4291	NonLTR/CR1	c	0.9469
/tmp/censor.27980.tmp/data.ori	23934	24010	Gypsy-others	6655	6731	LTR/Gypsy	d	0.7273
Supplemental Table S9: RepBase Censor table for QTL cluster 1 (chrom2L:23222004..23246024). Column 2 and 3 (From and To) indicates the start and stop position on the piRNA cluster whereas Column 5 and 6 (TE_From to TE_To) indicates the start and stop position on the TE sequence. Dir indicate orientation ('d' for direct, 'c' for complementary) of TE fragment. sim indicate the alignment similarity …

### Sheet: QTLcluster2
QTL cluster2 -2L:23328000..23337026
Name	From	To	TE	TE_From	TE_To	Class	Dir	Sim
/tmp/censor.29235.tmp/data.ori	1	279	Gypsy-others	3304	3582	LTR/Gypsy	d	0.8889
/tmp/censor.29235.tmp/data.ori	280	1016	1360	1	750	DNA/P	d	0.9499
/tmp/censor.29235.tmp/data.ori	1025	1231	1360	1610	1816	DNA/P	d	0.9662
/tmp/censor.29235.tmp/data.ori	1271	1456	1360	2257	2476	DNA/P	d	0.9786
/tmp/censor.29235.tmp/data.ori	1458	1913	1360	2994	3457	DNA/P	d	0.9629
/tmp/censor.29235.tmp/data.ori	1914	2589	1360	3739	4480	DNA/P	d	0.9604
/tmp/censor.29235.tmp/data.ori	2590	2762	Gypsy-others	3576	3769	LTR/Gypsy	d	0.8409
/tmp/censor.29235.tmp/data.ori	2916	2987	Gypsy-others	4366	4448	LTR/Gypsy	d	0.8611
/tmp/censor.29235.tmp/data.ori	2988	3428	INVADER	2718	3186	LTR/Gypsy	d	0.8787
/tmp/censor.29235.tmp/data.ori	3475	3770	INVADER	113	414	LTR/Gypsy	d	0.8339
/tmp/censor.29235.tmp/data.ori	3772	3973	Gypsy-dmel	198	382	LTR/Gypsy	d	0.8053
/tmp/censor.29235.tmp/data.ori	3998	4193	Jockey-dmel	3794	4000	NonLTR/Jockey	d	0.7929
/tmp/censor.29235.tmp/data.ori	4253	4305	Gypsy-others	2	57	LTR/Gypsy	d	0.8364
/tmp/censor.29235.tmp/data.ori	4327	4553	Gypsy-others	130	357	LTR/Gypsy	d	0.7588
/tmp/censor.29235.tmp/data.ori	4666	4739	Gypsy-others	81	154	LTR/Gypsy	d	0.7838
/tmp/censor.29235.tmp/data.ori	4831	5332	DNA3-1-others	374	918	DNA	c	0.7202
/tmp/censor.29235.tmp/data.ori	6463	6730	INE1	1	327	DNA/Helitron	c	0.8982
/tmp/censor.29235.tmp/data.ori	7644	8603	Gypsy-others	1660	2709	LTR/Gypsy	d	0.6554
/tmp/censor.29235.tmp/data.ori	8648	9100	Gypsy-others	3242	3758	LTR/Gypsy	d	0.7174
Supplemental Table S9: RepBase Censor table for QTL cluster 2 (chrom2L:23328000..23337026). Column 2 and 3 (From and To) indicates the start and stop position on the piRNA cluster whereas Column 5 and 6 (TE_From to TE_To) indicates the start and stop position on the TE sequence. Dir indicate orientation ('d' for direct, 'c' for complementary) of TE fragment. sim indicate the alignment similarity …
