## Supplementary material for "Natural tolerance to transposition is associated with double-strand break repair and germ-cell differentiation": Table S10

### Sheet: TE_diffExp
TE	baseMean	log2FoldChange	padj
176	119.237	0.205112	0.786702
260-bp	2.24367	-0.244844	NA
297	459.214	-0.466951	0.106181
353-bp	28.5934	0.135334	0.866315
359-bp	5.83442	-0.668247	0.631277
412	986.025	0.925593	0.000205797
5S	324.798	0.671068	0.172462
ACCORD	62.4679	-0.467135	0.295169
ACCORD2	54.7103	0.425356	0.594485
ARS406	15.3227	-0.0941819	0.918337
BAGGINS1	65.5638	0.0745106	0.875065
BARI	35.1556	-0.0634124	0.932078
BATUMI	182.087	0.00678356	0.983349
BEL	275.467	0.474126	0.0508563
Bica	57.7242	0.461734	0.577837
BLASTOPIA	397.999	1.34731	0.0227181
BLOOD	270.639	-0.161112	0.750167
BS	87.2943	-0.249195	0.584648
BS2	118.905	-0.457917	0.0532101
BS3	13.6236	0.0180861	0.986154
BURDOCK	186.984	0.939554	0.0963755
Chimpo	52.0804	-0.109753	0.88879
Chouto	30.7192	0.348486	0.690043
CIRCE	41.4965	0.180401	0.85254
COPIA	29471.6	0.813093	0.0724811
Copia1	52.3595	-0.0893025	0.929119
COPIA2	55.5316	-1.83218	0.00707845
CR1A	130.605	-0.0618406	0.894171
DIVER	148.097	0.683256	0.2694
DIVER2	70.7536	-1.0356	0.00178719
DNAREP1	166.483	0.159425	0.67815
DOC	6858.29	0.479256	0.235429
DOC2	176.644	-0.495014	0.0697
DOC3	399.019	-0.692613	0.020923
DOC4	42.1341	-0.704147	0.342278
DOC5	78.5943	-0.0904543	0.853719
DOC6	409.711	3.87127	1.49513e-07
FB4	60.24	-0.173169	0.731801
FROGGER	6.39714	1.34009	0.221936
FW	461.711	-0.292746	0.201246
FW2	10.5397	-0.900414	0.411007
FW3	13.7382	-0.551624	0.579516
G	60.2816	-0.20575	0.813054
G2	69.0068	0.232267	0.572707
G3	15.2838	0.181794	0.831196
G4	108.902	-0.36913	0.231799
G5	67.2591	0.0141396	0.985091
G5A	70.6642	-0.239507	0.306847
G6	68.6395	-1.53455	2.06677e-08
GTWIN	3003.15	-0.88632	0.524278
GYPSY	44.3115	-0.216445	0.753921
Gypsy1	372.813	0.168132	0.717054
GYPSY10	98.4461	-0.625751	0.0878881
GYPSY11	12.9863	-1.51158	0.0993567
GYPSY12	109.966	0.488309	0.342549
Gypsy2	194.613	-1.48684	9.00855e-05
GYPSY2	38.9869	-0.155062	0.778948
GYPSY3	61.083	-0.00697942	0.992496
GYPSY4	143.75	0.739134	0.182295
GYPSY5	10.1385	-0.80473	0.475437
GYPSY6	71.2898	-0.0793917	0.85256
GYPSY6A	14.168	-0.24865	0.789323
GYPSY7	13.6039	-0.600745	0.445724
GYPSY8	33.3395	0.206982	0.758543
GYPSY9	14.6445	-0.680369	0.551327
HELENA_RT	7.03435	-0.626296	0.613088
HETA	213.876	-1.9422	0.00933222
HETRP	10.6524	-0.157952	0.8914
HMR1	10.1661	-1.47732	0.313746
HMR2	7.88566	0.474736	0.678034
HMSBEAGLE	184.165	0.207253	0.471268
HOBO	95.9274	0.156139	0.772763
I	244.6	-0.423899	0.65199
IDEFIX	72.4243	0.204272	0.6041
INVADER1	39.4876	0.324323	0.724561
INVADER2	310.339	-0.370408	0.244541
INVADER3	50.4128	-0.486891	0.532211
INVADER4	22.2446	0.148863	0.881518
INVADER5	4.54663	-0.276476	0.889499
INVADER6	22.9234	0.272491	0.737985
IVK	107.233	-0.311822	0.701181
Jockey	351.954	-1.20101	0.00052508
JOCKEY2	16.5771	0.426732	0.579516
LOOPER1	19.2651	0.190804	0.77451
M4DM	27.8034	0.0895375	0.925511
MARINER2	10.1528	1.36821	0.0600009
MAX	1906.74	0.219442	0.131538
MDG1	245.27	-0.656776	0.423901
MDG3	169.449	-1.68498	0.00135535
MICROPIA	24.1742	0.600265	0.419354
NOMAD	154.719	-0.988394	0.000286807
NTS	232.808	0.141762	0.897427
PEN1	1058.25	-0.545493	4.88724e-05
PEN2	121.677	-0.507552	0.0427688
PEN4	24.7862	-0.749	0.222869
POGO	135.472	2.27322	1.16551e-05
PROTOP	129.197	0.203642	0.742738
QUASIMODO	219.684	0.511695	0.539957
QUASIMODO2	53.1451	0.259437	0.711007
R1	685.301	-0.0192858	0.984566
R2	2230.65	0.912052	0.000362315
ROO	803.989	-0.915952	5.52504e-05
ROOA	90.16	-0.0119576	0.986496
ROVER	16775.5	-2.3889	0.0334554
Rsp_Right	2.99492	-1.67713	NA
RT1A	90.3746	-0.71911	0.108586
RT1B	150.807	0.59903	0.0600524
RT1C	19.1329	0.678766	0.449687
S	47.7356	-0.421009	0.441202
S2	7.54354	0.355663	0.822211
STALKER2	90.6495	0.112004	0.896695
STALKER4	144.884	-0.377859	0.497853
TABOR	20.2854	-0.424985	0.586562
TAHRE	184.869	-0.986233	0.00289151
TART	372.526	-0.500368	0.167259
TC1	32.3071	-0.571099	0.459294
TC1-2	133.015	0.311957	0.603195
TIRANT	391.125	-1.09462	0.00151807
TOM1	136.907	-0.398168	0.29285
Transib1	10.0458	1.62507	0.0105384
TRANSIB2	46.9504	-0.127527	0.85958
TRANSIB3	19.9771	0.163488	0.88633
Transib4	7.21983	-0.905322	0.438796
Transib5	9.69209	0.704661	0.438796
TRANSPAC	301.419	-0.0348518	0.94413
ZAM	46.1899	-0.374844	0.605963
ALUII	0.603163	-0.444237	NA
G7	0.845672	-0.971835	NA
R1-2	3.53667	1.32064	0.388333
STALKER3	2.05279	1.62838	NA
TLD2	0.890478	-0.255644	NA
356-bp	3.26621	-0.636053	0.711632
BS4	0.444704	0.417727	NA
Rsp_Left	2.50464	-1.19149	NA
XDMR	0.989214	-1.268	NA
HELITRON1	0.190778	-0.968871	NA
SAT6	0.0597774	0.281264	NA
TLD1	0.20529	-1.05974	NA
Supplemental table S10: Provided are the differentially expression transposable element (TE) familes.
