## Supplementary material for "Natural tolerance to transposition is associated with double-strand break repair and germ-cell differentiation": Table S12

### Sheet: Sheet1
Gene	QTL	Chromosome	No. of in-phase SNPs	Genotype with differential upregulation	Biological function
brain tumor (brat)	QTL-21d	Chr2L	14	Tolerant	promotes germline stem cell differentiation
CG10492	QTL-21d	Chr2L	3	Tolerant	UNK
gammaTub37C	QTL-21d	Chr2L	8	Sensitive	microtubule nucleation at the centrosomes
lethal(2)37Cg	QTL-21d	Chr2L	5	Sensitive	transcription by RNA polI/III
Leukocyte-antigen-related-like (Lar)	QTL-21d	Chr2L	5	Tolerant	oocyte follicle cell development and patterning
CG31612	QTL-3d	Chr2L	2	Tolerant	positive regulation of nuclear cell cycle DNA replication
CG40006	QTL-3d	Chr2L	2	Sensitive	UNK
CG9336	QTL-3d	Chr2L	18	Sensitive	UNK
His2B:CG33868	QTL-3d	Chr2L	1	Sensitive	Histone 2B- heterochromatin organization
His3:CG33866	QTL-3d	Chr2L	2	Sensitive	Histone 3- heterochromatin organization
Microsomal triacylglycerol transfer protein (Mtp)	QTL-3d	Chr2L	16	Tolerant	phosphatidylcholine transporter involved in lipoprotein metabolism
CG11163	QTL-3d	Chr2R	15	Sensitive	regulation of sequestering of zinc ion
CG17508	QTL-3d	Chr2R	3	Sensitive	UNK
CG30438	QTL-3d	Chr2R	31	Sensitive	UDP-glycosyltransferase activity;
CG34200	QTL-3d	Chr2R	6	Sensitive	UNK
Fission, mitochrondiral 1 (Fis1)	QTL-3d	Chr2R	2	Sensitive	mitochondrial organization and fission; autophagy
jing	QTL-3d	Chr2R	79	Tolerant	border follicle cell migration
missing-in-metastasis (mim)	QTL-3d	Chr2R	20	Sensitive	Border cell and PGC migration
ubiquitin like (ubl)	QTL-3d	Chr2R	3	Sensitive	Cellular protein modification and mRNA splicing
Supplemental Table S12: List of 19 candidate genes that are differential expressed and have in-phase SNPs in their regulatory/intron region. The biological function data of genes is derived from Flybase (Thurmond et al., 2018).
