## Supplementary material for "Natural tolerance to transposition is associated with double-strand break repair and germ-cell differentiation": Table S13

### Sheet: Sheet1
Gene	QTL	chromosome Arm	Biological Function
pigeon	QTL-21d	2L	positive regulation of amyloid-beta formation.
CG10492	QTL-21d	2L	unknown
CG17568	QTL-21d	2L	zinc ion binding; nucleic acid binding
CG10700	QTL-21d	2L	involved in execution phase of apoptosis
ttm3	QTL-3d	2L	mitochondrial membrane organization
tio	QTL-3d	2L	negative regulation of transcription by RNA polymerase II
tadr	QTL-3d	2L	unknown
Oseg5	QTL-3d	2L	cilium assembly
nolo	QTL-3d	2L	ventral cord development
Mtp	QTL-3d	2L	lipoprotein metabolic process
l(2)05287	QTL-3d	2L	unknown
Itgbn	QTL-3d	2L	apoptotic cell clearance
Ir40a	QTL-3d	2L	detection of chemical stimulus involved in sensory perception
dtr	QTL-3d	2L	chemical synaptic transmission; cilium assembly
CG9270	QTL-3d	2L	ATPase activity
CG42597	QTL-3d	2L	unknown
CG3651	QTL-3d	2L	unknown
CG31703	QTL-3d	2L	Cdc73/Paf1 complex
CG31702	QTL-3d	2L	Cdc73/Paf1 complex
CG31693	QTL-3d	2L	transmembrane transport
CG31674	QTL-3d	2L	unknown
CG31673	QTL-3d	2L	unknown
CG31601	QTL-3d	2L	unknown
Tsp42A	QTL-3d	2R	unknown
Src42A	QTL-3d	2R	actin filament bundle assembly; apoptotic cell clearance
sced	QTL-3d	2R	actin filament reorganization involved in cell cycle
Nipped-A	QTL-3d	2R	DNA repair; histone acetylation; germline differentiation; heterochromatin organization
mle	QTL-3d	2R	DNA duplex unwinding; dosage compensation; positive regulation of heterochromatin assembly
mim	QTL-3d	2R	border follicle cell migration; germ cell migration
l(2)09851	QTL-3d	2R	unknown
jing	QTL-3d	2R	border follicle cell migration; central nervous system development; chromatin organization
Cyp6a2	QTL-3d	2R	response to caffeine; response to DDT
CG7856	QTL-3d	2R	unknown
CG7791	QTL-3d	2R	protein processing involved in protein targeting to mitochondrion
CG43366	QTL-3d	2R	negative regulation of endopeptidase activity
CG3270	QTL-3d	2R	mitochondrial respiratory chain complex I assembly
CG30431	QTL-3d	2R	regulation of transcription, DNA-templated
CG15237	QTL-3d	2R	regulation of mitotic cell cycle spindle assembly checkpoint
CG15236	QTL-3d	2R	unknown
CG15233	QTL-3d	2R	unknown
CG1344	QTL-3d	2R	phosphorylation
CG30431	QTL-3d	2R	regulation of transcription, DNA-templated
Supplemental Table S13: List of candidate genes with non-synonymous in-phase SNPs. The biological function data of genes is derived from Flybase (Thurmond et al., 2018).
