## Supplementary material for "Natural tolerance to transposition is associated with double-strand break repair and germ-cell differentiation": Table S14

### Sheet: SupplementalTable14
RIL	PC1	PC2	group	pair	genotype
21147.R1	-7.24611	-2.52812	A:Sensitive	A	Sensitive
21147.R2	-4.54194	-0.247838	A:Sensitive	A	Sensitive
21147.R3	-6.93122	-1.79994	A:Sensitive	A	Sensitive
21183.R1	-1.47932	1.8812	B:Tolerant	B	Tolerant
21183.R2	-4.49535	-0.126334	B:Tolerant	B	Tolerant
21183.R3	15.1832	15.9783	B:Tolerant	B	Tolerant
21188.R1	39.4324	-17.5516	C:Tolerant	C	Tolerant
21188.R3	11.0958	11.4794	C:Tolerant	C	Tolerant
21213.R1	-6.12025	-2.1096	B:Sensitive	B	Sensitive
21213.R2	-10.8566	-6.6942	B:Sensitive	B	Sensitive
21213.R3	-7.27846	-3.42347	B:Sensitive	B	Sensitive
21291.R1	-6.46247	-4.63399	C:Sensitive	C	Sensitive
21291.R2	-12.5498	-9.25968	C:Sensitive	C	Sensitive
21291.R3	-1.9938	-1.2038	C:Sensitive	C	Sensitive
21346.R1	0.432454	5.50994	A:Tolerant	A	Tolerant
21346.R2	0.65919	6.19766	A:Tolerant	A	Tolerant
21346.R3	3.15222	8.53205	A:Tolerant	A	Tolerant
Supplemental Table S14: PCA analysis of gene expression data of background-matched recombinant inbred lines. PCA plot co-ordinates for PC1 and PC2 of the sensitive and tolerant genotypes are provided. Each groups (A, B and C) consits of background matched pairs of recombinant inbred lines carrying either sensitive or tolerant QTL allele. RIL refers to recombinant inbred lines. R1-R3 refer to the …
