## Supplementary material for "Natural tolerance to transposition is associated with double-strand break repair and germ-cell differentiation": Table S15

### Sheet: PCA_piRNAcluster
RIL	PC1	PC2	group	pair	genotype
21147.R1	-2.07729	8.84021	A:Sensitive	A	Sensitive
21147.R2	-8.798	11.8062	A:Sensitive	A	Sensitive
21147.R3	-3.03162	9.54971	A:Sensitive	A	Sensitive
21183.R1	-10.0143	-2.87228	B:Tolerant	B	Tolerant
21183.R2	-9.18682	-3.64949	B:Tolerant	B	Tolerant
21183.R3	-12.3981	-3.70402	B:Tolerant	B	Tolerant
21188.R1	-3.01466	-4.40306	C:Tolerant	C	Tolerant
21188.R2	-2.28438	-4.2419	C:Tolerant	C	Tolerant
21188.R3	0.943307	-3.77924	C:Tolerant	C	Tolerant
21213.R1	10.8494	-0.267924	B:Sensitive	B	Sensitive
21213.R2	10.0691	-0.586216	B:Sensitive	B	Sensitive
21213.R3	11.1493	-0.319098	B:Sensitive	B	Sensitive
21291.R1	9.1182	1.25894	C:Sensitive	C	Sensitive
21291.R2	6.11163	1.31681	C:Sensitive	C	Sensitive
21291.R3	5.48973	0.971173	C:Sensitive	C	Sensitive
21346.R1	1.70783	-3.06866	A:Tolerant	A	Tolerant
21346.R2	-3.42515	-3.62869	A:Tolerant	A	Tolerant
21346.R3	-1.20816	-3.22243	A:Tolerant	A	Tolerant
Supplemental Table S15: PCA analysis of piRNA cluster expression data of background-matched recombinant inbred lines. PCA co-ordinates for PC1 and PC2 of the sensitive and tolerant genotypes are provided. Groups (A, B, and C ) consists of background matched recombinant inbred line pairs with alternate QTL allele (either sensitive or tolerant). RIL refers to recombinant inbred lines. R1-R3 refers …
