## Supplementary material for "Natural tolerance to transposition is associated with double-strand break repair and germ-cell differentiation": Table S17

### Sheet: Atrophy_Incidences
Isogenic Strains	Incidences of Atrophied Ovaries	Genotype
Tolerant_B81	Atrophied	Tolerant
Tolerant_B81	Atrophied	Tolerant
Tolerant_B81	Atrophied	Tolerant
Tolerant_B81	Atrophied	Tolerant
Tolerant_B81	Atrophied	Tolerant
Tolerant_B81	Atrophied	Tolerant
Tolerant_B81	Atrophied	Tolerant
Tolerant_B81	Atrophied	Tolerant
Tolerant_B81	Atrophied	Tolerant
Tolerant_B81	Atrophied	Tolerant
Tolerant_B81	Atrophied	Tolerant
Tolerant_B81	Atrophied	Tolerant
Tolerant_B81	Atrophied	Tolerant
Tolerant_B81	Atrophied	Tolerant
Tolerant_B81	Atrophied	Tolerant
Tolerant_B81	Atrophied	Tolerant
Tolerant_B81	Atrophied	Tolerant
Tolerant_B81	Atrophied	Tolerant
Tolerant_B81	Atrophied	Tolerant
Tolerant_B81	Atrophied	Tolerant
Tolerant_B81	Atrophied	Tolerant
Tolerant_B81	Atrophied	Tolerant
Tolerant_B81	Atrophied	Tolerant
Tolerant_B81	Atrophied	Tolerant
Tolerant_B81	Atrophied	Tolerant
Tolerant_B81	Atrophied	Tolerant
Tolerant_B81	Atrophied	Tolerant
Tolerant_B81	Atrophied	Tolerant
Tolerant_B81	Atrophied	Tolerant
Tolerant_B81	Atrophied	Tolerant
Tolerant_B81	Atrophied	Tolerant
Tolerant_B81	Atrophied	Tolerant
Tolerant_B81	Atrophied	Tolerant
Tolerant_B81	Atrophied	Tolerant
Tolerant_B81	Atrophied	Tolerant
Tolerant_B81	Atrophied	Tolerant
Tolerant_B81	Atrophied	Tolerant
Tolerant_B81	Atrophied	Tolerant
Tolerant_B81	Atrophied	Tolerant
Tolerant_B81	Atrophied	Tolerant
Tolerant_B81	Atrophied	Tolerant
Tolerant_B81	Atrophied	Tolerant
Tolerant_B81	Atrophied	Tolerant
Tolerant_B81	Atrophied	Tolerant
Tolerant_B81	Atrophied	Tolerant
Tolerant_B81	Atrophied	Tolerant
Tolerant_B81	Atrophied	Tolerant
Tolerant_B81	Atrophied	Tolerant
Tolerant_B81	Atrophied	Tolerant
Tolerant_B81	Atrophied	Tolerant
Tolerant_B81	Atrophied	Tolerant
Tolerant_B81	Atrophied	Tolerant
Tolerant_B81	Atrophied	Tolerant
Tolerant_B81	Atrophied	Tolerant
Tolerant_B81	Atrophied	Tolerant
Tolerant_B81	Non-Atrophied	Tolerant
Tolerant_B81	Non-Atrophied	Tolerant
Tolerant_B81	Non-Atrophied	Tolerant
Tolerant_B81	Non-Atrophied	Tolerant
Tolerant_B81	Non-Atrophied	Tolerant
Tolerant_B81	Non-Atrophied	Tolerant
Tolerant_B81	Non-Atrophied	Tolerant
Tolerant_B81	Non-Atrophied	Tolerant
Tolerant_B81	Non-Atrophied	Tolerant
Tolerant_B81	Non-Atrophied	Tolerant
Tolerant_B81	Non-Atrophied	Tolerant
Tolerant_B81	Non-Atrophied	Tolerant
Tolerant_B81	Non-Atrophied	Tolerant
Tolerant_B81	Non-Atrophied	Tolerant
Tolerant_B81	Non-Atrophied	Tolerant
Tolerant_B81	Non-Atrophied	Tolerant
Tolerant_B81	Non-Atrophied	Tolerant
Tolerant_B81	Non-Atrophied	Tolerant
Tolerant_B81	Non-Atrophied	Tolerant
Tolerant_B81	Non-Atrophied	Tolerant
Tolerant_B81	Non-Atrophied	Tolerant
Tolerant_B81	Non-Atrophied	Tolerant
Tolerant_B81	Non-Atrophied	Tolerant
Tolerant_B81	Non-Atrophied	Tolerant
Tolerant_B81	Non-Atrophied	Tolerant
Tolerant_B82	Atrophied	Tolerant
Tolerant_B82	Atrophied	Tolerant
Tolerant_B82	Atrophied	Tolerant
Tolerant_B82	Atrophied	Tolerant
Tolerant_B82	Atrophied	Tolerant
Tolerant_B82	Atrophied	Tolerant
Tolerant_B82	Atrophied	Tolerant
Tolerant_B82	Atrophied	Tolerant
Tolerant_B82	Atrophied	Tolerant
Tolerant_B82	Atrophied	Tolerant
Tolerant_B82	Atrophied	Tolerant
Tolerant_B82	Atrophied	Tolerant
Tolerant_B82	Atrophied	Tolerant
Tolerant_B82	Atrophied	Tolerant
Tolerant_B82	Atrophied	Tolerant
Tolerant_B82	Atrophied	Tolerant
Tolerant_B82	Atrophied	Tolerant
Tolerant_B82	Atrophied	Tolerant
Tolerant_B82	Atrophied	Tolerant
Tolerant_B82	Atrophied	Tolerant
Tolerant_B82	Atrophied	Tolerant
Tolerant_B82	Atrophied	Tolerant
Tolerant_B82	Atrophied	Tolerant
Tolerant_B82	Atrophied	Tolerant
Tolerant_B82	Atrophied	Tolerant
Tolerant_B82	Atrophied	Tolerant
Tolerant_B82	Atrophied	Tolerant
Tolerant_B82	Atrophied	Tolerant
Tolerant_B82	Atrophied	Tolerant
Tolerant_B82	Atrophied	Tolerant
Tolerant_B82	Atrophied	Tolerant
Tolerant_B82	Atrophied	Tolerant
Tolerant_B82	Atrophied	Tolerant
Tolerant_B82	Atrophied	Tolerant
Tolerant_B82	Atrophied	Tolerant
Tolerant_B82	Atrophied	Tolerant
Tolerant_B82	Atrophied	Tolerant
Tolerant_B82	Atrophied	Tolerant
Tolerant_B82	Atrophied	Tolerant
Tolerant_B82	Atrophied	Tolerant
Tolerant_B82	Atrophied	Tolerant
Tolerant_B82	Atrophied	Tolerant
Tolerant_B82	Atrophied	Tolerant
Tolerant_B82	Atrophied	Tolerant
Tolerant_B82	Atrophied	Tolerant
Tolerant_B82	Atrophied	Tolerant
Tolerant_B82	Atrophied	Tolerant
Tolerant_B82	Atrophied	Tolerant
Tolerant_B82	Atrophied	Tolerant
Tolerant_B82	Atrophied	Tolerant
Tolerant_B82	Atrophied	Tolerant
Tolerant_B82	Non-Atrophied	Tolerant
Tolerant_B82	Non-Atrophied	Tolerant
Tolerant_B82	Non-Atrophied	Tolerant
Tolerant_B82	Non-Atrophied	Tolerant
Tolerant_B82	Non-Atrophied	Tolerant
Tolerant_B82	Non-Atrophied	Tolerant
Tolerant_B82	Non-Atrophied	Tolerant
Tolerant_B82	Non-Atrophied	Tolerant
Tolerant_B82	Non-Atrophied	Tolerant
Tolerant_B82	Non-Atrophied	Tolerant
Tolerant_B82	Non-Atrophied	Tolerant
Tolerant_B82	Non-Atrophied	Tolerant
Tolerant_B82	Non-Atrophied	Tolerant
Tolerant_B82	Non-Atrophied	Tolerant
Tolerant_B82	Non-Atrophied	Tolerant
Tolerant_B82	Non-Atrophied	Tolerant
Tolerant_B82	Non-Atrophied	Tolerant
Tolerant_B82	Non-Atrophied	Tolerant
Tolerant_B82	Non-Atrophied	Tolerant
Tolerant_B82	Non-Atrophied	Tolerant
Tolerant_B82	Non-Atrophied	Tolerant
Tolerant_B82	Non-Atrophied	Tolerant
Tolerant_B82	Non-Atrophied	Tolerant
Tolerant_B82	Non-Atrophied	Tolerant
Sensitive_B63	Atrophied	Sensitive
Sensitive_B63	Atrophied	Sensitive
Sensitive_B63	Atrophied	Sensitive
Sensitive_B63	Atrophied	Sensitive
Sensitive_B63	Atrophied	Sensitive
Sensitive_B63	Atrophied	Sensitive
Sensitive_B63	Atrophied	Sensitive
Sensitive_B63	Atrophied	Sensitive
Sensitive_B63	Atrophied	Sensitive
Sensitive_B63	Atrophied	Sensitive
Sensitive_B63	Atrophied	Sensitive
Sensitive_B63	Atrophied	Sensitive
Sensitive_B63	Atrophied	Sensitive
Sensitive_B63	Atrophied	Sensitive
Sensitive_B63	Atrophied	Sensitive
Sensitive_B63	Atrophied	Sensitive
Sensitive_B63	Atrophied	Sensitive
Sensitive_B63	Atrophied	Sensitive
Sensitive_B63	Atrophied	Sensitive
Sensitive_B63	Atrophied	Sensitive
Sensitive_B63	Atrophied	Sensitive
Sensitive_B63	Atrophied	Sensitive
Sensitive_B63	Atrophied	Sensitive
Sensitive_B63	Atrophied	Sensitive
Sensitive_B63	Atrophied	Sensitive
Sensitive_B63	Atrophied	Sensitive
Sensitive_B63	Atrophied	Sensitive
Sensitive_B63	Atrophied	Sensitive
Sensitive_B63	Atrophied	Sensitive
Sensitive_B63	Atrophied	Sensitive
Sensitive_B63	Atrophied	Sensitive
Sensitive_B63	Atrophied	Sensitive
Sensitive_B63	Atrophied	Sensitive
Sensitive_B63	Atrophied	Sensitive
Sensitive_B63	Atrophied	Sensitive
Sensitive_B63	Atrophied	Sensitive
Sensitive_B63	Atrophied	Sensitive
Sensitive_B63	Atrophied	Sensitive
Sensitive_B63	Atrophied	Sensitive
Sensitive_B63	Atrophied	Sensitive
Sensitive_B63	Atrophied	Sensitive
Sensitive_B63	Atrophied	Sensitive
Sensitive_B63	Atrophied	Sensitive
Sensitive_B63	Atrophied	Sensitive
Sensitive_B63	Atrophied	Sensitive
Sensitive_B63	Atrophied	Sensitive
Sensitive_B63	Atrophied	Sensitive
Sensitive_B63	Atrophied	Sensitive
Sensitive_B63	Atrophied	Sensitive
Sensitive_B63	Atrophied	Sensitive
Sensitive_B63	Atrophied	Sensitive
Sensitive_B63	Atrophied	Sensitive
Sensitive_B63	Atrophied	Sensitive
Sensitive_B63	Atrophied	Sensitive
Sensitive_B63	Atrophied	Sensitive
Sensitive_B63	Atrophied	Sensitive
Sensitive_B63	Atrophied	Sensitive
Sensitive_B63	Atrophied	Sensitive
Sensitive_B63	Atrophied	Sensitive
Sensitive_B63	Atrophied	Sensitive
Sensitive_B63	Atrophied	Sensitive
Sensitive_B63	Atrophied	Sensitive
Sensitive_B63	Atrophied	Sensitive
Sensitive_B63	Atrophied	Sensitive
Sensitive_B63	Atrophied	Sensitive
Sensitive_B63	Atrophied	Sensitive
Sensitive_B63	Atrophied	Sensitive
Sensitive_B63	Atrophied	Sensitive
Sensitive_B63	Atrophied	Sensitive
Sensitive_B63	Atrophied	Sensitive
Sensitive_B63	Atrophied	Sensitive
Sensitive_B63	Atrophied	Sensitive
Sensitive_B63	Atrophied	Sensitive
Sensitive_B63	Atrophied	Sensitive
Sensitive_B63	Atrophied	Sensitive
Sensitive_B63	Atrophied	Sensitive
Sensitive_B63	Atrophied	Sensitive
Sensitive_B63	Atrophied	Sensitive
Sensitive_B63	Atrophied	Sensitive
Sensitive_B63	Atrophied	Sensitive
Sensitive_B63	Atrophied	Sensitive
Sensitive_B63	Atrophied	Sensitive
Sensitive_B63	Atrophied	Sensitive
Sensitive_B63	Atrophied	Sensitive
Sensitive_B63	Atrophied	Sensitive
Sensitive_B63	Atrophied	Sensitive
Sensitive_B63	Atrophied	Sensitive
Sensitive_B63	Atrophied	Sensitive
Sensitive_B63	Atrophied	Sensitive
Sensitive_B63	Atrophied	Sensitive
Sensitive_B63	Atrophied	Sensitive
Sensitive_B63	Atrophied	Sensitive
Sensitive_B63	Atrophied	Sensitive
Sensitive_B63	Atrophied	Sensitive
Sensitive_B63	Atrophied	Sensitive
Sensitive_B63	Atrophied	Sensitive
Sensitive_B63	Atrophied	Sensitive
Sensitive_B63	Atrophied	Sensitive
Sensitive_B63	Atrophied	Sensitive
Sensitive_B63	Atrophied	Sensitive
Sensitive_B63	Atrophied	Sensitive
Sensitive_B63	Atrophied	Sensitive
Sensitive_B63	Atrophied	Sensitive
Sensitive_B63	Atrophied	Sensitive
Sensitive_B63	Atrophied	Sensitive
Sensitive_B63	Atrophied	Sensitive
Sensitive_B63	Atrophied	Sensitive
Sensitive_B63	Atrophied	Sensitive
Sensitive_B63	Atrophied	Sensitive
Sensitive_B63	Atrophied	Sensitive
Sensitive_B63	Atrophied	Sensitive
Sensitive_B63	Atrophied	Sensitive
Sensitive_B63	Non-Atrophied	Sensitive
Sensitive_B62	Atrophied	Sensitive
Sensitive_B62	Atrophied	Sensitive
Sensitive_B62	Atrophied	Sensitive
Sensitive_B62	Atrophied	Sensitive
Sensitive_B62	Atrophied	Sensitive
Sensitive_B62	Atrophied	Sensitive
Sensitive_B62	Atrophied	Sensitive
Sensitive_B62	Atrophied	Sensitive
Sensitive_B62	Atrophied	Sensitive
Sensitive_B62	Atrophied	Sensitive
Sensitive_B62	Atrophied	Sensitive
Sensitive_B62	Atrophied	Sensitive
Sensitive_B62	Atrophied	Sensitive
Sensitive_B62	Atrophied	Sensitive
Sensitive_B62	Atrophied	Sensitive
Sensitive_B62	Atrophied	Sensitive
Sensitive_B62	Atrophied	Sensitive
Sensitive_B62	Atrophied	Sensitive
Sensitive_B62	Atrophied	Sensitive
Sensitive_B62	Atrophied	Sensitive
Sensitive_B62	Atrophied	Sensitive
Sensitive_B62	Atrophied	Sensitive
Sensitive_B62	Atrophied	Sensitive
Sensitive_B62	Atrophied	Sensitive
Sensitive_B62	Atrophied	Sensitive
Sensitive_B62	Atrophied	Sensitive
Sensitive_B62	Atrophied	Sensitive
Sensitive_B62	Atrophied	Sensitive
Sensitive_B62	Atrophied	Sensitive
Sensitive_B62	Atrophied	Sensitive
Sensitive_B62	Atrophied	Sensitive
Sensitive_B62	Atrophied	Sensitive
Sensitive_B62	Atrophied	Sensitive
Sensitive_B62	Atrophied	Sensitive
Sensitive_B62	Atrophied	Sensitive
Sensitive_B62	Atrophied	Sensitive
Sensitive_B62	Atrophied	Sensitive
Sensitive_B62	Atrophied	Sensitive
Sensitive_B62	Atrophied	Sensitive
Sensitive_B62	Atrophied	Sensitive
Sensitive_B62	Atrophied	Sensitive
Sensitive_B62	Atrophied	Sensitive
Sensitive_B62	Atrophied	Sensitive
Sensitive_B62	Atrophied	Sensitive
Sensitive_B62	Atrophied	Sensitive
Sensitive_B62	Atrophied	Sensitive
Sensitive_B62	Atrophied	Sensitive
Sensitive_B62	Atrophied	Sensitive
Sensitive_B62	Atrophied	Sensitive
Sensitive_B62	Atrophied	Sensitive
Sensitive_B62	Atrophied	Sensitive
Sensitive_B62	Atrophied	Sensitive
Sensitive_B62	Atrophied	Sensitive
Sensitive_B62	Atrophied	Sensitive
Sensitive_B62	Atrophied	Sensitive
Sensitive_B62	Atrophied	Sensitive
Sensitive_B62	Atrophied	Sensitive
Sensitive_B62	Atrophied	Sensitive
Sensitive_B62	Atrophied	Sensitive
Sensitive_B62	Atrophied	Sensitive
Sensitive_B62	Atrophied	Sensitive
Sensitive_B62	Atrophied	Sensitive
Sensitive_B62	Atrophied	Sensitive
Sensitive_B62	Atrophied	Sensitive
Sensitive_B62	Atrophied	Sensitive
Sensitive_B62	Atrophied	Sensitive
Sensitive_B62	Atrophied	Sensitive
Sensitive_B62	Atrophied	Sensitive
Sensitive_B62	Atrophied	Sensitive
Sensitive_B62	Atrophied	Sensitive
Sensitive_B62	Atrophied	Sensitive
Sensitive_B62	Atrophied	Sensitive
Sensitive_B62	Atrophied	Sensitive
Sensitive_B62	Atrophied	Sensitive
Sensitive_B62	Atrophied	Sensitive
Sensitive_B62	Atrophied	Sensitive
Sensitive_B62	Atrophied	Sensitive
Sensitive_B62	Non-Atrophied	Sensitive
Sensitive_B62	Non-Atrophied	Sensitive
Sensitive_B62	Non-Atrophied	Sensitive
Sensitive_B62	Non-Atrophied	Sensitive
Sensitive_B62	Non-Atrophied	Sensitive
Sensitive_B62	Non-Atrophied	Sensitive
Sensitive_B62	Non-Atrophied	Sensitive
Supplemental table S17: Atrophy incidences in F1 females from crosses between isogenic tolerant/sensitive lines and Harwich males. Tolerant_B81/B82 and Sensitive_B61/B62 are the isogenic lines either carrying tolerant (B8) allele or sensitive (B6) allele in the QTL region but in an otherwise similar genetic backgroud.
