## Supplementary material for "Natural tolerance to transposition is associated with double-strand break repair and germ-cell differentiation": Table S18

### Sheet: F2data
Isogenic Strain	F1 Fertility	No. of F2 offspring	Genotype
Tolerant_B81	Sterile	0	Tolerant
Tolerant_B81	Sterile	0	Tolerant
Tolerant_B81	Sterile	0	Tolerant
Tolerant_B81	Sterile	0	Tolerant
Tolerant_B81	Sterile	0	Tolerant
Tolerant_B81	Sterile	0	Tolerant
Tolerant_B81	Sterile	0	Tolerant
Tolerant_B81	Sterile	0	Tolerant
Tolerant_B81	Fertile	58	Tolerant
Tolerant_B81	Fertile	65	Tolerant
Tolerant_B81	Sterile	0	Tolerant
Tolerant_B81	Sterile	0	Tolerant
Tolerant_B81	Sterile	0	Tolerant
Tolerant_B81	Sterile	0	Tolerant
Tolerant_B81	Sterile	0	Tolerant
Tolerant_B81	Fertile	24	Tolerant
Tolerant_B81	Fertile	90	Tolerant
Tolerant_B81	Fertile	29	Tolerant
Tolerant_B81	Sterile	0	Tolerant
Tolerant_B81	Sterile	0	Tolerant
Tolerant_B81	Sterile	0	Tolerant
Tolerant_B81	Sterile	0	Tolerant
Tolerant_B81	Sterile	0	Tolerant
Tolerant_B81	Fertile	45	Tolerant
Tolerant_B81	Fertile	98	Tolerant
Tolerant_B81	Sterile	0	Tolerant
Tolerant_B81	Fertile	23	Tolerant
Tolerant_B81	Sterile	0	Tolerant
Tolerant_B82	Fertile	62	Tolerant
Tolerant_B82	Fertile	73	Tolerant
Tolerant_B82	Fertile	5	Tolerant
Tolerant_B82	Sterile	0	Tolerant
Tolerant_B82	Sterile	0	Tolerant
Tolerant_B82	Sterile	0	Tolerant
Tolerant_B82	Sterile	0	Tolerant
Tolerant_B82	Sterile	0	Tolerant
Tolerant_B82	Sterile	0	Tolerant
Tolerant_B82	Sterile	0	Tolerant
Tolerant_B82	Sterile	0	Tolerant
Tolerant_B82	Sterile	0	Tolerant
Tolerant_B82	Sterile	0	Tolerant
Tolerant_B82	Sterile	0	Tolerant
Tolerant_B82	Sterile	0	Tolerant
Tolerant_B82	Sterile	0	Tolerant
Tolerant_B82	Sterile	0	Tolerant
Tolerant_B82	Sterile	0	Tolerant
Tolerant_B82	Sterile	0	Tolerant
Tolerant_B82	Sterile	0	Tolerant
Tolerant_B82	Fertile	5	Tolerant
Tolerant_B82	Sterile	0	Tolerant
Tolerant_B82	Sterile	0	Tolerant
Tolerant_B82	Sterile	0	Tolerant
Tolerant_B82	Sterile	0	Tolerant
Tolerant_B82	Sterile	0	Tolerant
Tolerant_B82	Sterile	0	Tolerant
Tolerant_B82	Sterile	0	Tolerant
Tolerant_B82	Sterile	0	Tolerant
Tolerant_B82	Sterile	0	Tolerant
Tolerant_B82	Sterile	0	Tolerant
Sensitive_B63	Sterile	0	Sensitive
Sensitive_B63	Sterile	0	Sensitive
Sensitive_B63	Sterile	0	Sensitive
Sensitive_B63	Sterile	0	Sensitive
Sensitive_B63	Sterile	0	Sensitive
Sensitive_B63	Sterile	0	Sensitive
Sensitive_B63	Sterile	0	Sensitive
Sensitive_B63	Sterile	0	Sensitive
Sensitive_B63	Sterile	0	Sensitive
Sensitive_B63	Sterile	0	Sensitive
Sensitive_B63	Sterile	0	Sensitive
Sensitive_B63	Sterile	0	Sensitive
Sensitive_B63	Sterile	0	Sensitive
Sensitive_B63	Sterile	0	Sensitive
Sensitive_B63	Sterile	0	Sensitive
Sensitive_B63	Sterile	0	Sensitive
Sensitive_B63	Sterile	0	Sensitive
Sensitive_B63	Sterile	0	Sensitive
Sensitive_B63	Sterile	0	Sensitive
Sensitive_B63	Sterile	0	Sensitive
Sensitive_B63	Sterile	0	Sensitive
Sensitive_B63	Sterile	0	Sensitive
Sensitive_B63	Sterile	0	Sensitive
Sensitive_B63	Sterile	0	Sensitive
Sensitive_B63	Sterile	0	Sensitive
Sensitive_B63	Sterile	0	Sensitive
Sensitive_B63	Sterile	0	Sensitive
Sensitive_B63	Sterile	0	Sensitive
Sensitive_B63	Sterile	0	Sensitive
Sensitive_B63	Sterile	0	Sensitive
Sensitive_B63	Sterile	0	Sensitive
Sensitive_B63	Sterile	0	Sensitive
Sensitive_B62	Sterile	0	Sensitive
Sensitive_B62	Sterile	0	Sensitive
Sensitive_B62	Sterile	0	Sensitive
Sensitive_B62	Sterile	0	Sensitive
Sensitive_B62	Sterile	0	Sensitive
Sensitive_B62	Sterile	0	Sensitive
Sensitive_B62	Sterile	0	Sensitive
Sensitive_B62	Sterile	0	Sensitive
Sensitive_B62	Sterile	0	Sensitive
Sensitive_B62	Sterile	0	Sensitive
Sensitive_B62	Sterile	0	Sensitive
Sensitive_B62	Sterile	0	Sensitive
Sensitive_B62	Sterile	0	Sensitive
Sensitive_B62	Sterile	0	Sensitive
Sensitive_B62	Sterile	0	Sensitive
Sensitive_B62	Sterile	0	Sensitive
Sensitive_B62	Sterile	0	Sensitive
Sensitive_B62	Sterile	0	Sensitive
Sensitive_B62	Sterile	0	Sensitive
Sensitive_B62	Sterile	0	Sensitive
Sensitive_B62	Sterile	0	Sensitive
Sensitive_B62	Sterile	0	Sensitive
Sensitive_B62	Sterile	0	Sensitive
Sensitive_B62	Sterile	0	Sensitive
Sensitive_B62	Sterile	0	Sensitive
Supplemental table S18: Fertility of F1 females from crosses between isogenic tolerant/sensitive lines and Harwich males. Tolerant_B81/B82 and Sensitive_B61/B62 are the isogenic lines either carrying tolerant (B8) allele or sensitive (B6) allele in the QTL region but in an otherwise similar genetic backgroud.
