## Supplementary material for "Natural tolerance to transposition is associated with double-strand break repair and germ-cell differentiation": Table S19

### Sheet: X-ray Induced
Isogenic Strain	Genotype	X-ray Dose	Total no. of pupae	Empty Pupae	Survival to adulthood%
Sensitive_B62	Sensitive	5 Gray	214	199	92.27
Sensitive_B63	Sensitive	5 Gray	94	76	80.8
Tolerant_B81	Tolerant	5 Gray	339	323	95.2
Tolerant_B82	Tolerant	5 Gray	291	244	85.1
CS	Control	5 Gray	49	44	89.7
w1	Control	5 Gray	34	31	91.97
Marker	Control	5 Gray	39	30	76.9
Sensitive_B62	Sensitive	10 Gray	334	92	27.5
Sensitive_B61	Sensitive	10 Gray	30	5	16.67
Sensitive_B63	Sensitive	10 Gray	52	14	26.9
Tolerant_B81	Tolerant	10 Gray	346	182	52.6
Tolerant_B82	Tolerant	10 Gray	488	282	57.78
CS	Control	10 Gray	71	48	67.6
w1	Control	10 Gray	60	33	55
Marker	Control	10 Gray	42	34	80.9
Sensitive_B62	Sensitive	17 Gray	31	1	3.23
Sensitive_B61	Sensitive	17 Gray	38	3	7.89
Tolerant_B81	Tolerant	17 Gray	28	2	7.14
Tolerant_B82	Tolerant	17 Gray	46	9	19.56
CS	Control	17 Gray	29	6	20.68
w1	Control	17 Gray	50	2	4
Sensitive_B62	Sensitive	25 Gray	11	0	0
Sensitive_B61	Sensitive	25 Gray	29	1	3.4
Tolerant_B81	Tolerant	25 Gray	35	1	2.9
Tolerant_B82	Tolerant	25 Gray	32	0	0
w1	Control	25 Gray	30	0	0
Sensitive_B62	Sensitive	30 Gray	51	0	0
Sensitive_B61	Sensitive	30 Gray	35	0	0
Tolerant_B81	Tolerant	30 Gray	24	1	4.17
Tolerant_B82	Tolerant	30 Gray	28	0	0
CS	Control	30 Gray	37	0	0
w1	Control	30 Gray	30	0	0
Sensitive_B62	Sensitive	40 Gray	35	0	0
Tolerant_B81	Tolerant	40 Gray	35	1	2.86
Tolerant_B82	Tolerant	40 Gray	35	0	0
CS	Control	40 Gray	35	0	0
w1	Control	40 Gray	35	0	0
Sensitive_B62	Sensitive	60 Gray	35	0	0
Sensitive_B61	Sensitive	60 Gray	35	0	0
Tolerant_B81	Tolerant	60 Gray	70	0	0
Tolerant_B82	Tolerant	60 Gray	35	0	0
CS	Control	60 Gray	35	0	0
w1	Control	60 Gray	35	0	0
Sensitive_B62	Sensitive	80 Gray	35	0	0
Sensitive_B61	Sensitive	80 Gray	35	0	0
Tolerant_B81	Tolerant	80 Gray	35	0	0
Tolerant_B82	Tolerant	80 Gray	35	0	0
CS	Control	80 Gray	35	0	0

### Sheet: Non-Irradiated Controls
Isogenic Strain	Genotype	Total no. of pupae	Empty Pupae	Survival to adulthood%
Sensitive_B62	Sensitive	83	79	95.2
Sensitive_B61	Sensitive	40	38	95
Sensitive_B63	Sensitive	36	32	88.89
Tolerant_B81	Tolerant	208	196	94.23
Tolerant_B82	Tolerant	169	162	95.9
CS	Control	142	139	97.9
w1	Control	57	54	94.7
Marker	Control	159	145	91.2
