## Supplementary material for "Natural tolerance to transposition is associated with double-strand break repair and germ-cell differentiation": Table S20

### Sheet: Sheet1
brat1/CyO X Harwich
Genotype	Fertile	Atrophied
CyO/+	55	33
brat1/+	21	46
CyO/Df(2L)brat[Exel8040] X Harwich
Genotype	Fertile	Atrophied
CYO/+	101	37
Df(2L)brat[Exel8040]/+	45	108
CyO/Df(2L)brat[ED1231] X Harwich
Genotype	Fertile	Atrophied
CYO/+	38	36
Df(2L)brat[ED1231]/+	39	34
CyO/Df(2L)brat[ED1200] X Harwich
Genotype	Fertile	Atrophied
CYO/+	88	37
Df(2L)brat[ED1200]/+	76	53
Supplemental table S20: Provided are the incidences of fertile and atrophied ovaries of F1 females from crosses between brat loss-of-function mutation and multiple deficiency lines. Atrophy inciences are provided for both heterozygotes and their control siblings (CYO/+). brat1 strain carries loss-of-function mutation in brat. Df(2L)brat represent the different deficiency lines overlapping brat.
